# Neuromelanin accumulation drives endogenous synucleinopathy in non-human primates

**DOI:** 10.1101/2023.08.04.551615

**Authors:** Julia Chocarro, Alberto J. Rico, Goiaz Ariznabarreta, Elvira Roda, Adriana Honrubia, María Collantes, Iván Peñuelas, Alfonso Vázquez, Ana I. Rodríguez-Pérez, José L. Labandeira-García, Miquel Vila, José L. Lanciego

## Abstract

Although neuromelanin (NMel) is a dark pigment characteristic of dopaminergic neurons in the human substantia nigra pars compacta (SNpc), its potential role in the pathogenesis of Parkinson’s disease (PD) has often been neglected since most commonly used laboratory animals lack NMel. Here we took advantage of adeno-associated viral vectors encoding the human tyrosinase gene for triggering a time-dependent NMel accumulation within SNpc dopaminergic neurons in macaques up to similar levels of pigmentation as observed in elderly humans. Furthermore, NMel accumulation induced an endogenous synucleinopathy mimicking intracellular inclusions typically observed in PD together with a progressive degeneration of NMel-expressing dopaminergic neurons. Moreover, Lewy body-like intracellular inclusions were observed in cortical areas of the frontal lobe receiving dopaminergic innervation, supporting a circuit-specific anterograde spread of endogenous synucleinopathy by permissive trans-synaptic templating. In summary, the conducted strategy resulted in the development and characterization of a new macaque model of PD matching the known neuropathology of this disorder with unprecedented accuracy. Most importantly, evidence is provided showing that intracellular aggregation of endogenous alpha-synuclein is triggered by NMel accumulation, therefore any therapeutic approach intended to decrease NMel levels may provide appealing choices for the successful implementation of novel PD therapeutics.
