## Supplementary material for "Neuromelanin accumulation drives endogenous synucleinopathy in non-human primates": Animal records

### Sheet: demographics
	Monkey Number	Gender	Age at sacrifice (date of birth - date of sacrifice)	Initial weight (date of arrival)	Weight at sacrifice
	M307	F	30/11/2017 - 02/03/2021	2,373KG (16/06/2020)	3,133kg
	M308	F	21/11/2017 - 15/12/2020	2,430kg (16/06/2020)	2,741kg
	M309	M	02/07/2017 - 02/03/2021	4,508kg (11/06/2020)	6,172kg
	M310	M	07/07/2017 - 15/12/2020	3,783kg (11/06/2020)	4,715kg
	M193	F	04/08/2009 - 25/05/2015	2,774kg (08/05/2013)	5,770kg
