## Supplementary material for "Neuromelanin accumulation drives endogenous synucleinopathy in non-human primates": raw data Figure 2

### Sheet: M310
	M310 (female; 4 months of follow-up)
	Study	Date	Right	Left
	baseline (pre-surgery)	2020-06-22	1.34	1.38
	1 month post-surgery	2020-08-03	1.3	1.21
	2 months post-surgery	2020-09-08	1	0.96
	4 months post-surgery	2020-12-04	1.33	1.29
	Section No (from rostral to caudal)	31	32	33	34	35	36	37	38	39	40
	Baseline right	0.98497	1.23708	1.42	1.44314	1.49588	1.43226	1.50642	1.5342	1.30176	1.22017
	Baseline left	1.04615	1.29374	1.40324	1.4839	1.51064	1.48302	1.53222	1.59253	1.4105	1.28488
	1 month post-surgery right	1.15001	1.32904	1.43017	1.40512	1.47243	1.36219	1.35429	1.29811	1.09469	1.01121
	1 month post-surgery left	1.00762	1.18243	1.28302	1.29645	1.43313	1.28055	1.3168	1.28307	1.09379	0.959584
	2 months post-surgery right	0.813059	1.0147	1.05658	1.15587	1.10598	1.03138	1.00809	0.981781	0.938455	0.887985
	2 months post-surgery left	0.732128	0.944656	1.06501	1.05737	1.15219	1.08857	1.03374	1.005	0.843807	0.712838
	4 months post-surgery right	1.015	1.22708	1.34129	1.37321	1.48351	1.41981	1.52452	1.62857	1.4131	1.16862
	4 months post-surgery left	0.92358	1.12735	1.33104	1.36412	1.46461	1.44577	1.53238	1.4395	1.31062	1.23558
