## Supplementary material for "Neuromelanin accumulation drives endogenous synucleinopathy in non-human primates": raw data Figure 2

### Sheet: Summary
	PET Scans with 11C-DTBZ (binding potential average of 10 sections/animal). Injected with AAV-hTyr in the left SNpc and with AAV-null in the right SNpc
	Animal No	Time points for scans	Date	Binding potential (Right)	Binding potential (Left)
	M310M4	baseline (pre-surgery)	2020-06-22	1.6	1.63
		1 month post-surgery	2020-08-03	1.67	1.53
		2 months post-surgery	2020-09-08	1.39	1.4
		4 months post-surgery	2020-12-04	1.52	1.56
	M309M8	baseline (pre-surgery)	2020-06-22	1.51	1.61
		1 month post-surgery	2020-08-03	1.33	1.34
		2 months post-surgery	2020-09-08	1.23	1.27
		4 months post-surgery	2020-11-13	1.27	1.11
		6 months post-surgery	2021-01-14	0.92	1.02
		8 months post-surgery	2021-02-23	1.02	1.02
	M307F8	baseline (pre-surgery)	2020-06-16	1.85	1.88
		1 month post-surgery	2020-08-08	1.13	0.89
		2 months post-surgery	2020-09-10	N.A.	N.A.
		4 months post-surgery	2020-11-26	1.1	1.05
		6 months post-surgery	2021-01-14	0.82	0.83
		8 months post-surgery	2021-02-23	0.76	0.66
	M308F4	baseline (pre-surgery)	2020-06-16	1.84	1.74
		1 month post-surgery	2020-08-06	1.52	0.96
		2 months post-surgery	2020-09-10	1.43	0.92
		4 months post-surgery	2020-11-26	1.04	0.81
