## Supplementary material for "Neuromelanin accumulation drives endogenous synucleinopathy in non-human primates": raw data Figure 3C2

### Sheet: % transfección
		M307F8
		Left
	Section No (rostrocaudal order)	Nmel	Neutral red	Total	% Transduction
	M307F8_RN_SNc_1	83	29	112
	M307F8_RN_SNc_2	132	137	269
	M307F8_RN_SNc_3	153	206	359
	M307F8_RN_SNc_4	259	201	460
	M307F8_RN_SNc_5	234	309	543
	M307F8_RN_SNc_6	195	173	368
	M307F8_RN_SNc_7	179	259	438
	M307F8_RN_SNc_8	247	494	741
	M307F8_RN_SNc_9	134	515	649
	M307F8_RN_SNc_10	191	542	733
	M307F8_RN_SNc_11	110	148	258
	M307F8_RN_SNc_12	91	48	139
	TOTAL	2008	3061	5069	39.6133
		M308F8
		Left
	Section No (rostrocaudal order)	Nmel	Neutral red	Total	% Transduction
	M308F4_RN_SNc_1	39	119	158
	M308F4_RN_SNc_2	196	127	323
	M308F4_RN_SNc_3	244	151	395
	M308F4_RN_SNc_4	343	172	515
	M308F4_RN_SNc_5	313	178	491
	M308F4_RN_SNc_6	338	242	580
	M308F4_RN_SNc_7	239	369	608
	M308F4_RN_SNc_8	199	397	596
	M308F4_RN_SNc_9	173	418	591
	M308F4_RN_SNc_10	111	302	413
	M308F4_RN_SNc_11	103	265	368
	M308F4_RN_SNc_12	18	213	231
	TOTAL	2316	2953	5269	43.9552
		M309M8
		Left
	Section No (rostrocaudal order)	Nmel	Neutral red	Total	% Transduction
	M309M8_RN_SNc_1	54	85	139
	M309M8_RN_SNc_2	123	76	199
	M309M8_RN_SNc_3	196	104	300
	M309M8_RN_SNc_4	277	151	428
	M309M8_RN_SNc_5	379	213	592
	M309M8_RN_SNc_6	364	160	524
	M309M8_RN_SNc_7	200	216	416
	M309M8_RN_SNc_8	174	139	313
	M309M8_RN_SNc_9	262	330	592
	M309M8_RN_SNc_10	137	504	641
	M309M8_RN_SNc_11	99	606	705
	M309M8_RN_SNc_12	43	490	533
	TOTAL	2254	2989	5243	42.9907
		M310M4
		Left
	Section No (rostrocaudal order)	Nmel	Neutral red	Total	% Transduction
	M310M4_RN_SNc_1	105	27	132
	M310M4_RN_SNc_2	132	48	180
	M310M4_RN_SNc_3	148	84	232
	M310M4_RN_SNc_4	235	199	434
	M310M4_RN_SNc_5	240	300	540
	M310M4_RN_SNc_6	312	430	742
	M310M4_RN_SNc_7	299	463	762
	M310M4_RN_SNc_8	221	432	653
	M310M4_RN_SNc_9	204	638	842
	M310M4_RN_SNc_10	140	435	575
	M310M4_RN_SNc_11	112	390	502
	M310M4_RN_SNc_12	55	301	356
	TOTAL	2203	3747	5950	37.0252
