## Supplementary material for "Neuromelanin accumulation drives endogenous synucleinopathy in non-human primates": raw data Figue 4A

### Sheet: Hoja1
M307F8				M308F4				M309M8				M310M4
Slice number	Left	Right		Slice number	Left	Right		Slice number	Left	Right		Slice number	Left	Right
M307F8_RN_SNc_1	82	193		M308F4_RN_SNc_1	158	114		M309M8_RN_SNc_1	129	175		M310M4_RN_SNc_1	112	109
M307F8_RN_SNc_2	259	408		M308F4_RN_SNc_2	357	456		M309M8_RN_SNc_2	201	236		M310M4_RN_SNc_2	228	236
M307F8_RN_SNc_3	349	566		M308F4_RN_SNc_3	351	559		M309M8_RN_SNc_3	219	185		M310M4_RN_SNc_3	242	223
M307F8_RN_SNc_4	350	590		M308F4_RN_SNc_4	545	1039		M309M8_RN_SNc_4	418	684		M310M4_RN_SNc_4	440	596
M307F8_RN_SNc_5	529	802		M308F4_RN_SNc_5	511	931		M309M8_RN_SNc_5	713	984		M310M4_RN_SNc_5	758	835
M307F8_RN_SNc_6	363	673		M308F4_RN_SNc_6	499	1121		M309M8_RN_SNc_6	645	732		M310M4_RN_SNc_6	801	855
M307F8_RN_SNc_7	428	951		M308F4_RN_SNc_7	588	1581		M309M8_RN_SNc_7	715	919		M310M4_RN_SNc_7	1024	1207
M307F8_RN_SNc_8	722	1471		M308F4_RN_SNc_8	654	1378		M309M8_RN_SNc_8	196	226		M310M4_RN_SNc_8	1377	1404
M307F8_RN_SNc_9	650	1296		M308F4_RN_SNc_9	415	613		M309M8_RN_SNc_9	857	1093		M310M4_RN_SNc_9	1499	1597
M307F8_RN_SNc_10	722	1576		M308F4_RN_SNc_10	386	693		M309M8_RN_SNc_10	1199	1517		M310M4_RN_SNc_10	892	1062
M307F8_RN_SNc_11	238	591		M308F4_RN_SNc_11	431	850		M309M8_RN_SNc_11	1489	1759		M310M4_RN_SNc_11	789	819
M307F8_RN_SNc_12	78	348		M308F4_RN_SNc_12	151	209		M309M8_RN_SNc_12	896	1078		M310M4_RN_SNc_12	525	565
Total	4770	9465		Total	5046	9544		Total	7677	9588		Total	8687	9508
