## Supplementary material for "Neuromelanin accumulation drives endogenous synucleinopathy in non-human primates": raw data figure 4B

### Sheet: Hoja1
Animal	Sex	Follow-up post-injection	Section	Caudate left	intensity value	Caudate right	Intensity value	Putamen left	intensity value	Putamen Right	intensity value
M307F8	female	8 months	1	186.568	0.135703	191.617	0.124106	189.848	0.128134	185.536	0.138112
M307F8	female	8 months	2	195.19	0.116083	195.525	0.115338	194.122	0.118465	197.113	0.111825
M307F8	female	8 months	3	190.479	0.126693	191.233	0.124977	192.671	0.121724	194.432	0.117772
M307F8	female	8 months	4	189.485	0.128965	186.167	0.136637	195.971	0.114348	192.032	0.123167
M307F8	female	8 months	5	198.729	0.108279	195.306	0.115825	207.121	0.090316	202.428	0.10027
M307F8	female	8 months	6	204.403	0.0960529	188.519	0.131185	214.277	0.0755646	198.389	0.109023
M307F8	female	8 months	7	209.122	0.0861405	197.984	0.10991	216.481	0.0711204	197.793	0.110329
M307F8	female	8 months	8	213.748	0.0766381	211.719	0.0807803	222.911	0.0584087	217.126	0.0698283
M307F8	female	8 months	9	215.014	0.0740734	205.061	0.0946571	222.857	0.0585139	211.519	0.0811908
M307F8	female	8 months	10	201.963	0.101268	191.556	0.124244	212.119	0.0799606	192.395	0.122346
M307F8	female	8 months	11	217.34	0.0694005	211.449	0.0813345	222.299	0.0596027	213.304	0.0775412
M307F8	female	8 months	12	218.366	0.0673552	205.541	0.0936417	224.106	0.0560867	212.513	0.0791547
M307F8	female	8 months	13	204.014	0.0968802	179.547	0.152362	215.781	0.072527	194.875	0.116784
M307F8	female	8 months	14	217.17	0.0697403	211.664	0.0808932	224.033	0.0562282	209.856	0.0846188
M307F8	female	8 months	15	201.97	0.101253	185.212	0.138871	216.992	0.0700965	193.068	0.12083
M307F8	female	8 months	16	202.081	0.101015	194.403	0.117837	216.902	0.0702766	195.684	0.114985
M307F8	female	8 months	17	204.482	0.0958851	185.408	0.138412	217.231	0.0696184	192.236	0.122705
M307F8	female	8 months	18	214.665	0.0747789	197.418	0.111153	222.612	0.0589916	208.301	0.0878488
M307F8	female	8 months	19	203.939	0.0970399	195.976	0.114337	216.206	0.0716724	193.922	0.118913
M307F8	female	8 months	20	215.513	0.0730667	203.754	0.097434	226.985	0.050543	204.692	0.0954393
				205.212	0.0943373	196.253	0.113724	213.576	0.0769872	200.361	0.104728
M308F4	female	4 months	1	174.164	0.165582	154.779	0.216828	183.761	0.142287	187.648	0.133196
M308F4	female	4 months	2	154.032	0.218929	140.131	0.260006	180.343	0.150441	178.05	0.155998
M308F4	female	4 months	3	183.92	0.141911	164.372	0.190712	181.562	0.147515	175.344	0.162649
M308F4	female	4 months	4	176.445	0.159931	161.606	0.198083	186.274	0.136388	184.224	0.141194
M308F4	female	4 months	5	179.658	0.152094	160.533	0.200976	187.61	0.133284	183.406	0.143127
M308F4	female	4 months	6	165.947	0.186571	143.851	0.248627	187.4	0.133771	186.474	0.135922
M308F4	female	4 months	7	194.66	0.117263	175.038	0.163408	194.409	0.117824	187.046	0.134592
M308F4	female	4 months	8	180.894	0.149116	159.378	0.204112	191.25	0.124939	181.6	0.147424
M308F4	female	4 months	9	166.328	0.185575	146.037	0.242077	189.046	0.129973	176.539	0.1597
M308F4	female	4 months	10	190.042	0.127691	174.853	0.163867	189.596	0.128711	176.718	0.159259
M308F4	female	4 months	11	165.052	0.188919	146.125	0.241816	188.051	0.132265	173.136	0.168153
M308F4	female	4 months	12	175.984	0.161067	157.66	0.208819	191.653	0.124025	181.68	0.147233
M308F4	female	4 months	13	192.844	0.121334	181.177	0.148437	197.819	0.110272	187.968	0.132456
M308F4	female	4 months	14	199.944	0.105632	187.845	0.132741	199.353	0.106917	187.147	0.134357
M308F4	female	4 months	15	196.925	0.112239	182.969	0.144163	197.925	0.11004	186.641	0.135533
M308F4	female	4 months	16	195.284	0.115874	184.654	0.140181	197.754	0.110415	189.42	0.129114
M308F4	female	4 months	17	192.763	0.121517	173.482	0.167286	196.025	0.114229	188.409	0.131439
M308F4	female	4 months	18	195.632	0.1151	181.23	0.14831	203.07	0.0988944	194.525	0.117565
M308F4	female	4 months	19	190.08	0.127604	173.052	0.168364	197.811	0.11029	183.789	0.142221
M308F4	female	4 months	20	189.62	0.128656	171.729	0.171697	194.425	0.117788	185.946	0.137153
				183.011	0.144063	166.025	0.186367	191.757	0.123789	183.786	0.142229
M309M8	male	8 months	1	188.73	0.130699	175.781	0.161568	178.204	0.155623	169.345	0.177768
M309M8	male	8 months	2	191.094	0.125293	190.561	0.126506	183.237	0.143527	179.475	0.152536
M309M8	male	8 months	3	184.788	0.139866	179.608	0.152215	174.581	0.164543	170.02	0.17604
M309M8	male	8 months	4	179.757	0.151854	176.13	0.160707	173.609	0.166968	168.474	0.180007
M309M8	male	8 months	5	184.4	0.140779	176.511	0.159768	173.414	0.167456	163.592	0.192778
M309M8	male	8 months	6	203.933	0.0970527	201.749	0.101729	200.586	0.10424	193.683	0.119449
M309M8	male	8 months	7	190.288	0.127129	191.361	0.124687	189.366	0.129238	183.497	0.142911
M309M8	male	8 months	8	200.346	0.10476	201.337	0.102617	209.603	0.0851427	211.222	0.081801
M309M8	male	8 months	9	197.125	0.111798	198.133	0.109583	205.428	0.0938805	204.63	0.0955709
M309M8	male	8 months	10	201.165	0.102988	198.528	0.108718	203.362	0.0982704	207.874	0.08874
M309M8	male	8 months	11	209.028	0.0863357	207.546	0.0894258	207.376	0.0897817	210.595	0.0830921
M309M8	male	8 months	12	210.87	0.0825254	208.074	0.0883224	216.237	0.0716102	205.465	0.0938023
M309M8	male	8 months	13	192.647	0.121778	198.496	0.108788	209.831	0.0846705	205.8	0.0930948
M309M8	male	8 months	14	199.866	0.105801	192.01	0.123216	206.954	0.0906664	202.272	0.100604
M309M8	male	8 months	15	203.397	0.0981956	193.94	0.118873	205.932	0.0928163	209.777	0.0847823
M309M8	male	8 months	16	203.566	0.0978349	205.14	0.0944898	211.197	0.0818524	209.774	0.0847885
M309M8	male	8 months	17	198.504	0.108771	191.341	0.124732	206.505	0.0916096	206.379	0.0918747
M309M8	male	8 months	18	197.698	0.110538	194.266	0.118143	206.389	0.0918536	205.693	0.0933207
M309M8	male	8 months	19	191.288	0.124852	205.833	0.0930252	209.687	0.0849687	202.918	0.0992196
M309M8	male	8 months	20	204.064	0.0967738	203.753	0.0974362	213.643	0.0768515	205.314	0.0941216
				196.628	0.112895	194.505	0.11761	199.257	0.107126	195.79	0.11475
M310M4	male	4 months	1	193.732	0.119339	192.496	0.122118	186.355	0.136199	189.24	0.129527
M310M4	male	4 months	2	177.871	0.156435	176.537	0.159704	172.342	0.170149	176.444	0.159933
M310M4	male	4 months	3	181.738	0.147094	181.087	0.148653	175.586	0.16205	178.512	0.154873
M310M4	male	4 months	4	189.981	0.12783	188.128	0.132087	184.6	0.140308	185.489	0.138222
M310M4	male	4 months	5	180.059	0.151125	183.076	0.143909	178.71	0.154391	183.261	0.14347
M310M4	male	4 months	6	186.401	0.136092	186.435	0.136013	187.372	0.133835	190.002	0.127782
M310M4	male	4 months	7	186.328	0.136262	190.464	0.126727	184.349	0.140899	191.236	0.124971
M310M4	male	4 months	8	199.494	0.10661	205.015	0.0947545	199.453	0.1067	203.339	0.0983195
M310M4	male	4 months	9	190.935	0.125655	192.587	0.121913	191.449	0.124487	194.722	0.117125
M310M4	male	4 months	10	191.533	0.124297	192.82	0.121388	194.216	0.118255	198.539	0.108694
M310M4	male	4 months	11	191.901	0.123463	193.839	0.119099	194.565	0.117475	196.659	0.112826
M310M4	male	4 months	12	195.292	0.115856	198.831	0.108056	198.513	0.108751	201.925	0.10135
M310M4	male	4 months	13	198.464	0.108858	202.503	0.100109	203.455	0.0980718	205.831	0.0930294
M310M4	male	4 months	14	185.468	0.138271	182.815	0.144528	191.629	0.124079	189.175	0.129676
M310M4	male	4 months	15	204.703	0.095416	194.49	0.117643	209.126	0.0861321	209.49	0.0853769
M310M4	male	4 months	16	194.113	0.118486	195.904	0.114497	205.854	0.0929809	206.143	0.0923716
M310M4	male	4 months	17	203.15	0.0987234	205.037	0.0947079	206.654	0.0912964	207.863	0.088763
M310M4	male	4 months	18	206.941	0.0906936	203.627	0.0977048	205.526	0.0936734	202.042	0.101099
M310M4	male	4 months	19	205.953	0.0927721	205.157	0.0944538	205.87	0.0929471	208.353	0.0877404
M310M4	male	4 months	20	193.23	0.120466	193.248	0.120425	201.199	0.102914	204.003	0.0969036
				192.864	0.121288	193.205	0.120522	193.841	0.119094	196.113	0.114033
